# Reference-free cell-type deconvolution of multi-cellular pixel-resolution spatially resolved transcriptomics data

**DOI:** 10.1101/2021.06.15.448381

**Authors:** Brendan F. Miller, Feiyang Huang, Lyla Atta, Arpan Sahoo, Jean Fan

**Author notes:** To whom correspondence should be addressed, Correspondence should be addressed to: Jean Fan.

## Abstract

Recent technological advancements have enabled spatially resolved transcriptomic profiling but at multi-cellular pixel resolution, thereby hindering the identification of cell-type-specific spatial patterns and gene expression variation. To address this challenge, we developed STdeconvolve as a reference-free approach to deconvolve underlying cell-types comprising such multi-cellular pixel resolution spatial transcriptomics (ST) datasets. Using simulated as well as real ST datasets from diverse spatial transcriptomics technologies comprising a variety of spatial resolutions such as Spatial Transcriptomics, 10X Visium, DBiT-seq, and Slide-seq, we show that STdeconvolve can effectively recover cell-type transcriptional profiles and their proportional representation within pixels without reliance on external single-cell transcriptomics references. STdeconvolve provides comparable performance to existing reference-based methods when suitable single-cell references are available, as well as potentially superior performance when suitable single-cell references are not available. STdeconvolve is available as an open-source R software package with the source code available at https://github.com/JEFworks-Lab/STdeconvolve.
