## Supplementary Table S1 for "Reference-free cell-type deconvolution of multi-cellular pixel-resolution spatially resolved transcriptomics data"

term	p.val	q.val	sscore	edge
GO:0002252 immune effector process	1.00E-04	0.01374408	1.433206107	2.935850965
GO:0002449 lymphocyte mediated immunity	1.00E-04	0.01374408	1.226804124	9.177384187
GO:0002460 adaptive immune response based on somatic recombination of immune receptors built from immunoglobulin superfamily domains	1.00E-04	0.01374408	1.226804124	9.177384187
GO:0002684 positive regulation of immune system process	1.00E-04	0.01374408	1.490765172	2.935850965
GO:0002697 regulation of immune effector process	1.00E-04	0.01374408	1.443965517	2.972945628
GO:0010638 positive regulation of organelle organization	1.00E-04	0.01374408	1.406504065	1.356947635
GO:0048518 positive regulation of biological process	1.00E-04	0.01374408	1.731273839	0.449549863
GO:0048522 positive regulation of cellular process	1.00E-04	0.01374408	1.550146607	0.954419509
GO:0050900 leukocyte migration	1.00E-04	0.01374408	1.447052389	5.883259358
GO:0051179 localization	1.00E-04	0.01374408	1.336994151	1.015283647
GO:1902531 regulation of intracellular signal transduction	1.00E-04	0.01374408	1.369747109	0.735680209
GO:0002682 regulation of immune system process	0.00019998	0.01374408	1.447018884	2.935850965
GO:0002694 regulation of leukocyte activation	0.00019998	0.01374408	1.460526316	2.935850965
GO:0002696 positive regulation of leukocyte activation	0.00019998	0.01374408	1.460526316	2.935850965
GO:0042110 T cell activation	0.00019998	0.01374408	1.444058977	2.935850965
GO:0051249 regulation of lymphocyte activation	0.00019998	0.01374408	1.460526316	2.935850965
GO:0051251 positive regulation of lymphocyte activation	0.00019998	0.01374408	1.460526316	2.935850965
GO:0070486 leukocyte aggregation	0.00019998	0.01374408	1.444058977	2.935850965
GO:0070489 T cell aggregation	0.00019998	0.01374408	1.444058977	2.935850965
GO:0071593 lymphocyte aggregation	0.00019998	0.01374408	1.444058977	2.935850965
GO:0008283 cell population proliferation	0.00029997	0.01374408	1.402398265	0.552171808
GO:0010941 regulation of cell death	0.00029997	0.01374408	1.396255947	0.009218341
GO:0031294 lymphocyte costimulation	0.00029997	0.01374408	1.316205534	2.935850965
GO:0031295 T cell costimulation	0.00029997	0.01374408	1.316205534	2.935850965
GO:0034110 regulation of homotypic cell-cell adhesion	0.00029997	0.01374408	1.316205534	2.935850965
GO:0034112 positive regulation of homotypic cell-cell adhesion	0.00029997	0.01374408	1.316205534	2.935850965
GO:0048584 positive regulation of response to stimulus	0.00029997	0.01374408	1.326315789	0.758314217
GO:0050789 regulation of biological process	0.00029997	0.01374408	1.298342223	0.954419509
GO:0050863 regulation of T cell activation	0.00029997	0.01374408	1.316205534	2.935850965
GO:0050870 positive regulation of T cell activation	0.00029997	0.01374408	1.316205534	2.935850965
GO:0065009 regulation of molecular function	0.00029997	0.01374408	1.331043366	0.735680209
GO:1903037 regulation of leukocyte cell-cell adhesion	0.00029997	0.01374408	1.316205534	2.935850965
GO:1903039 positive regulation of leukocyte cell-cell adhesion	0.00029997	0.01374408	1.316205534	2.935850965
GO:0019222 regulation of metabolic process	0.00039996	0.014630795	1.360742706	0.954419509
GO:0042127 regulation of cell population proliferation	0.00039996	0.014630795	1.336770039	0.552171808
GO:0048583 regulation of response to stimulus	0.00039996	0.014630795	1.353507217	0.003229747
GO:0050865 regulation of cell activation	0.00039996	0.014630795	1.273386512	1.312912598
GO:0007159 leukocyte cell-cell adhesion	0.00049995	0.014630795	1.278301887	2.935850965
GO:0030335 positive regulation of cell migration	0.00049995	0.014630795	1.283661225	3.335447073
GO:0032388 positive regulation of intracellular transport	0.00049995	0.014630795	1.260869565	2.010653141
GO:0040017 positive regulation of locomotion	0.00049995	0.014630795	1.283661225	3.335447073
GO:0042981 regulation of apoptotic process	0.00049995	0.014630795	1.338954469	0.009218341
GO:0043067 regulation of programmed cell death	0.00049995	0.014630795	1.338954469	0.009218341
GO:0046649 lymphocyte activation	0.00049995	0.014630795	1.28	2.935850965
GO:0050867 positive regulation of cell activation	0.00049995	0.014630795	1.278301887	2.935850965
GO:0051272 positive regulation of cellular component movement	0.00049995	0.014630795	1.283661225	3.335447073
GO:0065007 biological regulation	0.00049995	0.014630795	1.309402477	0.954419509
GO:1903651 positive regulation of cytoplasmic transport	0.00049995	0.014630795	1.260869565	2.010653141
GO:2000147 positive regulation of cell motility	0.00049995	0.014630795	1.283661225	3.335447073
GO:0002685 regulation of leukocyte migration	0.00059994	0.014630795	1.227417873	5.883259358
GO:0002687 positive regulation of leukocyte migration	0.00059994	0.014630795	1.227417873	5.883259358
GO:0002688 regulation of leukocyte chemotaxis	0.00059994	0.014630795	1.227417873	5.883259358
GO:0002690 positive regulation of leukocyte chemotaxis	0.00059994	0.014630795	1.227417873	5.883259358
GO:0005085 guanyl-nucleotide exchange factor activity	0.00059994	0.014630795	1.22907489	0.735680209
GO:0009966 regulation of signal transduction	0.00059994	0.014630795	1.305452769	0.003229747
GO:0016477 cell migration	0.00059994	0.014630795	1.2525	3.335447073
GO:0048520 positive regulation of behavior	0.00059994	0.014630795	1.227417873	5.883259358
GO:0048870 cell motility	0.00059994	0.014630795	1.2525	3.335447073
GO:0050920 regulation of chemotaxis	0.00059994	0.014630795	1.227417873	5.883259358
GO:0050921 positive regulation of chemotaxis	0.00059994	0.014630795	1.227417873	5.883259358
GO:0051674 localization of cell	0.00059994	0.014630795	1.2525	3.335447073
GO:1902533 positive regulation of intracellular signal transduction	0.00059994	0.014630795	1.303691275	0.003399224
GO:0006915 apoptotic process	0.00069993	0.01679832	1.286328147	0.0007774
GO:0002699 positive regulation of immune effector process	0.00079992	0.01679832	1.163154057	2.972945628
GO:0008219 cell death	0.00079992	0.01679832	1.295374262	0.000514888
GO:0010646 regulation of cell communication	0.00079992	0.01679832	1.276098312	0.003229747
GO:0023051 regulation of signaling	0.00079992	0.01679832	1.27265006	0.003229747
GO:0034109 homotypic cell-cell adhesion	0.00079992	0.01679832	1.278301887	2.935850965
GO:0044877 protein-containing complex binding	0.00079992	0.01679832	1.252162693	0.559242202
GO:0050688 regulation of defense response to virus	0.00079992	0.01679832	1.151202749	2.972945628
GO:0050778 positive regulation of immune response	0.00079992	0.01679832	1.235781412	2.935850965
GO:0012501 programmed cell death	0.00089991	0.01838735	1.260465116	0.000514888
GO:0072676 lymphocyte migration	0.00089991	0.01838735	1.204260834	5.883259358
GO:0006955 immune response	0.0009999	0.019382677	1.210494461	0.003399224
GO:0040011 locomotion	0.0009999	0.019382677	1.219067648	3.335447073
GO:0051495 positive regulation of cytoskeleton organization	0.0009999	0.019382677	1.156996587	3.461564013
GO:0002376 immune system process	0.00109989	0.02053128	1.237266745	2.935850965
GO:0050794 regulation of cellular process	0.00109989	0.02053128	1.247540407	0.954419509
GO:0051049 regulation of transport	0.00109989	0.02053128	1.242105263	1.065754973
GO:0044093 positive regulation of molecular function	0.00119988	0.021858055	1.184798808	0.954419509
GO:0060326 cell chemotaxis	0.00119988	0.021858055	1.204431737	4.137079201
GO:0051234 establishment of localization	0.00129987	0.02339766	1.219054573	1.015283647
GO:0002431 Fc receptor mediated stimulatory signaling pathway	0.00139986	0.02405214	1.15625	2.935850965
GO:0002433 immune response-regulating cell surface receptor signaling pathway involved in phagocytosis	0.00139986	0.02405214	1.15625	2.935850965
GO:0038094 Fc-gamma receptor signaling pathway	0.00139986	0.02405214	1.15625	2.935850965
GO:0038096 Fc-gamma receptor signaling pathway involved in phagocytosis	0.00139986	0.02405214	1.15625	2.935850965
GO:0009615 response to virus	0.00159984	0.026293023	1.166909621	2.972945628
GO:0009893 positive regulation of metabolic process	0.00159984	0.026293023	1.180158787	0.954419509
GO:0050776 regulation of immune response	0.00159984	0.026293023	1.21743487	2.935850965
GO:0060255 regulation of macromolecule metabolic process	0.00159984	0.026293023	1.209796613	0.954419509
GO:0010942 positive regulation of cell death	0.00169983	0.026772323	1.15972214	0.009218341
GO:0032787 monocarboxylic acid metabolic process	0.00169983	0.026772323	1.204042911	0.165626525
GO:0051607 defense response to virus	0.00169983	0.026772323	1.139982502	2.972945628
GO:0051641 cellular localization	0.00169983	0.026772323	1.14830493	1.015283647
GO:0043167 ion binding	0.00179982	0.028054926	1.176195834	0.021236922
GO:0005543 phospholipid binding	0.00189981	0.028725127	1.155172414	0.552171808
GO:0009967 positive regulation of signal transduction	0.00189981	0.028725127	1.175115207	0.003399224
GO:0010647 positive regulation of cell communication	0.00189981	0.028725127	1.175115207	0.003399224
GO:0016482 cytosolic transport	0.0019998	0.029644094	1.161596958	0.553282543
GO:0042157 lipoprotein metabolic process	0.0019998	0.029644094	1.139830508	0.553282543
GO:0008289 lipid binding	0.00219978	0.032291916	1.178160155	0.552171808
GO:0001775 cell activation	0.00229977	0.033116688	1.166436782	0.007824137
GO:0009605 response to external stimulus	0.00229977	0.033116688	1.166546376	1.312912598
GO:0032879 regulation of localization	0.00239976	0.034230539	1.157358645	1.065754973
GO:0043085 positive regulation of catalytic activity	0.00249975	0.03532357	1.122266737	0.735680209
GO:0002253 activation of immune response	0.00259974	0.036062449	1.137959243	1.065754973
GO:0002757 immune response-activating signal transduction	0.00259974	0.036062449	1.137959243	1.065754973
GO:0051050 positive regulation of transport	0.00279972	0.038483424	1.148210511	1.312912598
GO:0046907 intracellular transport	0.00289971	0.039146085	1.121163894	0.553282543
GO:0050790 regulation of catalytic activity	0.00289971	0.039146085	1.138760017	0.735680209
GO:0032101 regulation of response to external stimulus	0.0029997	0.039785495	1.120304799	2.972945628
GO:0044255 cellular lipid metabolic process	0.0029997	0.039785495	1.11627907	0.223319824
GO:0031399 regulation of protein modification process	0.00309969	0.040057533	1.111632498	0.954419509
GO:0045785 positive regulation of cell adhesion	0.00309969	0.040057533	1.117808219	0.015855772
GO:0051270 regulation of cellular component movement	0.00309969	0.040057533	1.12987013	1.065754973
GO:0031323 regulation of cellular metabolic process	0.00349965	0.044466142	1.120011006	0.954419509
GO:0097529 myeloid leukocyte migration	0.00349965	0.044466142	1.091269841	28.05742458
GO:0030595 leukocyte chemotaxis	0.00359964	0.045111618	1.079439252	5.883259358
GO:0043068 positive regulation of programmed cell death	0.00369963	0.045111618	1.096994459	0.009218341
GO:0048523 negative regulation of cellular process	0.00369963	0.045111618	1.095058824	1.008025186
GO:0050795 regulation of behavior	0.00369963	0.045111618	1.079439252	5.883259358
GO:0051928 positive regulation of calcium ion transport	0.00369963	0.045111618	1.096948629	2.625708095
GO:0005102 signaling receptor binding	0.00379962	0.04559544	1.089820359	1.065754973
GO:0019221 cytokine-mediated signaling pathway	0.00379962	0.04559544	1.08372093	9.177384187
GO:0043065 positive regulation of apoptotic process	0.00389961	0.046426853	1.095238095	1.221758039
GO:0006810 transport	0.0039996	0.047245275	1.111111111	1.312912598
GO:0032270 positive regulation of cellular protein metabolic process	0.00409959	0.047681386	1.084710744	0.954419509
GO:0051247 positive regulation of protein metabolic process	0.00409959	0.047681386	1.084710744	0.954419509
GO:0044089 positive regulation of cellular component biogenesis	0.00419958	0.048471489	1.087693441	0.480835257
GO:0006897 endocytosis	0.00429957	0.048912756	1.075384615	2.935850965
GO:0001664 G protein-coupled receptor binding	0.00439956	0.048912756	1.081145503	0.01979176
GO:0023056 positive regulation of signaling	0.00439956	0.048912756	1.082021134	0.003399224
GO:0032268 regulation of cellular protein metabolic process	0.00439956	0.048912756	1.094420601	0.758314217
GO:0001932 regulation of protein phosphorylation	0.00449955	0.049659268	1.065638626	0.954419509
